# The ENCODE mouse postnatal developmental time course identifies regulatory programs of cell types and cell states

**DOI:** 10.1101/2024.06.12.598567

**Authors:** Elisabeth Rebboah, Narges Rezaie, Brian A. Williams, Annika K. Weimer, Minyi Shi, Xinqiong Yang, Heidi Yahan Liang, Louise A. Dionne, Fairlie Reese, Diane Trout, Jennifer Jou, Ingrid Youngworth, Laura Reinholdt, Samuel Morabito, Michael P. Snyder, Barbara J. Wold, Ali Mortazavi

## Abstract

Postnatal genomic regulation significantly influences tissue and organ maturation but is under-studied relative to existing genomic catalogs of adult tissues or prenatal development in mouse. The ENCODE4 consortium generated the first comprehensive single-nucleus resource of postnatal regulatory events across a diverse set of mouse tissues. The collection spans seven postnatal time points, mirroring human development from childhood to adulthood, and encompasses five core tissues. We identified 30 cell types, further subdivided into 69 subtypes and cell states across adrenal gland, left cerebral cortex, hippocampus, heart, and gastrocnemius muscle. Our annotations cover both known and novel cell differentiation dynamics ranging from early hippocampal neurogenesis to a new sex-specific adrenal gland population during puberty. We used an ensemble Latent Dirichlet Allocation strategy with a curated vocabulary of 2,701 regulatory genes to identify regulatory “topics,” each of which is a gene vector, linked to cell type differentiation, subtype specialization, and transitions between cell states. We find recurrent regulatory topics in tissue-resident macrophages, neural cell types, endothelial cells across multiple tissues, and cycling cells of the adrenal gland and heart. Cell-type-specific topics are enriched in transcription factors and microRNA host genes, while chromatin regulators dominate mitosis topics. Corresponding chromatin accessibility data reveal dynamic and sex-specific regulatory elements, with enriched motifs matching transcription factors in regulatory topics. Together, these analyses identify both tissue-specific and common regulatory programs in postnatal development across multiple tissues through the lens of the factors regulating transcription.
