## Supplemental Table 1 for "The ENCODE mouse postnatal developmental time course identifies regulatory programs of cell types and cell states": ENCODE_carts_links.csv

Name	Link	Tissue	Assay	# Experiments	Description
ENC4 Mouse 10x Adrenal snRNA-seq	https://www.encodeproject.org/carts/enc4_mouse_snrna_10x_adrenal/	Adrenal	10x Multiome snRNA-seq	8	ENCODE4 snRNA-seq using the 10x Multiome platform on whole mouse adrenal glands across 2 postnatal timepoints: PND14 and PNM02.
ENC4 Mouse 10x Cortex snRNA-seq	https://www.encodeproject.org/carts/enc4_mouse_snrna_10x_cortex/	Cortex	10x Multiome snRNA-seq	8	ENCODE4 snRNA-seq using the 10x Multiome platform on whole mouse left cerebral cortex across 2 postnatal timepoints: PND14 and PNM02.
ENC4 Mouse 10x Hippocampus snRNA-seq	https://www.encodeproject.org/carts/enc4_mouse_snrna_10x_hippocampus/	Hippocampus	10x Multiome snRNA-seq	8	ENCODE4 snRNA-seq using the 10x Multiome platform on whole mouse left hippocampus across 2 postnatal timepoints: PND14 and PNM02.
ENC4 Mouse 10x Heart snRNA-seq	https://www.encodeproject.org/carts/enc4_mouse_snrna_10x_heart/	Heart	10x Multiome snRNA-seq	8	ENCODE4 snRNA-seq using the 10x Multiome platform on whole mouse hearts across 2 postnatal timepoints: PND14 and PNM02.
ENC4 Mouse 10x Gastrocnemius snRNA-seq	https://www.encodeproject.org/carts/enc4_mouse_snrna_10x_gastrocnemius/	Gastrocnemius	10x Multiome snRNA-seq	8	ENCODE4 snRNA-seq using the 10x Multiome platform on whole mouse gastrocnemius muscle from both legs across 2 postnatal timepoints: PND14 and PNM02.
ENC4 Mouse 10x Adrenal snATAC-seq	https://www.encodeproject.org/carts/enc4_mouse_snatac_adrenal/	Adrenal	10x Multiome snATAC-seq	8	ENCODE4 snATAC-seq using the 10x Multiome platform on whole mouse adrenal glands across 2 postnatal timepoints: PND14 and PNM02.
ENC4 Mouse 10x Cortex snATAC-seq	https://www.encodeproject.org/carts/enc4_mouse_snatac_cortex/	Cortex	10x Multiome snATAC-seq	8	ENCODE4 snATAC-seq using the 10x Multiome platform on whole mouse left cerebral cortex across 2 postnatal timepoints: PND14 and PNM02.
ENC4 Mouse 10x Hippocampus snATAC-seq	https://www.encodeproject.org/carts/enc4_mouse_snatac_hippocampus/	Hippocampus	10x Multiome snATAC-seq	8	ENCODE4 snATAC-seq using the 10x Multiome platform on whole mouse left hippocampus across 2 postnatal timepoints: PND14 and PNM02.
ENC4 Mouse 10x Heart snATAC-seq	https://www.encodeproject.org/carts/enc4_mouse_snatac_heart/	Heart	10x Multiome snATAC-seq	8	ENCODE4 snATAC-seq using the 10x Multiome platform on whole mouse hearts across 2 postnatal timepoints: PND14 and PNM02.
ENC4 Mouse 10x Gastrocnemius snATAC-seq	https://www.encodeproject.org/carts/enc4_mouse_snatac_gastrocnemius/	Gastrocnemius	10x Multiome snATAC-seq	8	ENCODE4 snATAC-seq using the 10x Multiome platform on whole mouse gastrocnemius muscle from both legs across 2 postnatal timepoints: PND14 and PNM02.
ENC4 Mouse Parse Adrenal snRNA-seq	https://www.encodeproject.org/carts/enc4_mouse_snrna_parse_adrenal/	Adrenal	Parse snRNA-seq	42	ENCODE4 snRNA-seq using the Parse Biosciences combinatorial barcoding platform on whole mouse adrenal glands across 7 postnatal timepoints: PND04, PND10, PND14, PND25, PND36, PNM02, and PNM18-20.
ENC4 Mouse Parse Cortex snRNA-seq	https://www.encodeproject.org/carts/enc4_mouse_snrna_parse_cortex/	Cortex	Parse snRNA-seq	32	ENCODE4 snRNA-seq using the Parse Biosciences combinatorial barcoding platform on whole mouse left cerebral cortex across 7 postnatal timepoints: PND04, PND10, PND14, PND25, PND36, PNM02, and PNM18-20.
ENC4 Mouse Parse Hippocampus snRNA-seq	https://www.encodeproject.org/carts/enc4_mouse_snrna_parse_hippocampus/	Hippocampus	Parse snRNA-seq	33	ENCODE4 snRNA-seq using the Parse Biosciences combinatorial barcoding platform on whole mouse left hippocampus across 6 postnatal timepoints: PND10, PND14, PND25, PND36, PNM02, and PNM18-20.
ENC4 Mouse Parse Heart snRNA-seq	https://www.encodeproject.org/carts/enc4_mouse_snrna_parse_heart/	Heart	Parse snRNA-seq	28	ENCODE4 snRNA-seq using the Parse Biosciences combinatorial barcoding platform on whole mouse hearts across 7 postnatal timepoints: PND04, PND10, PND14, PND25, PND36, PNM02, and PNM18-20.
ENC4 Mouse Parse Gastrocnemius snRNA-seq	https://www.encodeproject.org/carts/enc4_mouse_snrna_parse_gastrocnemius/	Gastrocnemius	Parse snRNA-seq	56	ENCODE4 snRNA-seq using the Parse Biosciences combinatorial barcoding platform on whole mouse gastrocnemius muscle from both legs across 7 postnatal timepoints: PND04, PND10, PND14, PND25, PND36, PNM02, and PNM18-20.
ENC4 Mouse Short read bulk RNA-seq	https://www.encodeproject.org/carts/enc4_mouse_bulk_sr_rna/	All	Short-read bulk RNA-seq	54	ENCODE4 short-read bulk RNA-seq on whole mouse adrenal glands, left cerebral cortex, hippocampus, heart, and skeletal muscle (gastrocnemius) across 7 postnatal timepoints: PND04, PND10, PND14, PND25, PND36, PNM02, and PNM18-20.
