## Supplemental Table 3 for "The ENCODE mouse postnatal developmental time course identifies regulatory programs of cell types and cell states": supp_table_S3.csv

Gene	Tissue	Celltype	Subtype	Reference
Acsl1	Adrenal	Adipocyte	Adipocyte	https://www.ncbi.nlm.nih.gov/pmc/articles/PMC2910420/
Adipoq	Adrenal	Adipocyte	Adipocyte	https://www.panglaodb.se/markers.html?cell_type=%27Adipocytes%27
Pnpla2	Adrenal	Adipocyte	Adipocyte	https://www.panglaodb.se/markers.html?cell_type=%27Adipocytes%27
Pparg	Adrenal	Adipocyte	Adipocyte	https://www.frontiersin.org/articles/10.3389/fendo.2018.00473/full
Gli1	Adrenal	Capsule	Capsule	https://www.ncbi.nlm.nih.gov/pmc/articles/PMC4926862/
Igfbp5	Adrenal	Capsule	Capsule	https://pubmed.ncbi.nlm.nih.gov/8828511/
Rspo1	Adrenal	Capsule	Capsule	https://www.ncbi.nlm.nih.gov/pmc/articles/PMC4926862/
Wt1	Adrenal	Capsule	Capsule	https://www.ncbi.nlm.nih.gov/pmc/articles/PMC4032791/
Cyp11a1	Adrenal	Cortex	Cortex	https://academic.oup.com/mend/article/16/8/1943/2741836
Cyp11b1	Adrenal	Cortex	Cortex	https://journals.plos.org/plosone/article?id=10.1371/journal.pone.0279682
Nr5a1	Adrenal	Cortex	Cortex	https://pubmed.ncbi.nlm.nih.gov/12566727/
Cyp17a1	Adrenal	Cortex	Cortex_ZF	https://www.nature.com/articles/s41467-021-24870-7
Star	Adrenal	Cortex	Cortex_ZF	https://www.nature.com/articles/s41467-021-24870-7
Agtr1	Adrenal	Cortex	Cortex_ZG	https://www.nature.com/articles/s41467-021-24870-7
Cyp11b2	Adrenal	Cortex	Cortex_ZG	https://www.ncbi.nlm.nih.gov/pmc/articles/PMC5659737/
Dab2	Adrenal	Cortex	Cortex_ZG	https://www.nature.com/articles/s41467-021-24870-7
Dach1	Adrenal	Cortex	Cortex_ZG	https://www.ncbi.nlm.nih.gov/pmc/articles/PMC5659737/
Kcnj5	Adrenal	Cortex	Cortex_ZG	https://www.ncbi.nlm.nih.gov/pmc/articles/PMC5659737/
Kcnk5	Adrenal	Cortex	Cortex_ZG	https://www.ncbi.nlm.nih.gov/pmc/articles/PMC5659737/
Lrg5	Adrenal	Cortex	Cortex_ZG	https://www.ncbi.nlm.nih.gov/pmc/articles/PMC5659737/
Ncam1	Adrenal	Cortex	Cortex_ZG	https://www.ncbi.nlm.nih.gov/pmc/articles/PMC5659737/
Flt1	Adrenal	Endothelial	Endothelial	https://panglaodb.se/markers.html?cell_type=%27Endothelial%20cells%27
Flt4	Adrenal	Endothelial	Endothelial	https://panglaodb.se/markers.html?cell_type=%27Endothelial%20cells%27
Pecam1	Adrenal	Endothelial	Endothelial	https://panglaodb.se/markers.html?cell_type=%27Endothelial%20cells%27
Tek	Adrenal	Endothelial	Endothelial	https://www.nature.com/articles/s41467-021-24870-7
Vwf	Adrenal	Endothelial	Endothelial	https://panglaodb.se/markers.html?cell_type=%27Endothelial%20cells%27
Col6a2	Adrenal	Fibroblast	Fibroblast	https://panglaodb.se/markers.html?cell_type=%27Fibroblasts%27
Cxcl12	Adrenal	Fibroblast	Fibroblast	https://www.nature.com/articles/s41467-021-24870-7
Dcn	Adrenal	Fibroblast	Fibroblast	https://www.nature.com/articles/s41467-021-24870-7
Pdgfra	Adrenal	Fibroblast	Fibroblast	https://pubmed.ncbi.nlm.nih.gov/35977484/
Pdgfrb	Adrenal	Fibroblast	Fibroblast	https://www.nature.com/articles/s41467-021-24870-7
Postn	Adrenal	Fibroblast	Fibroblast	https://www.ncbi.nlm.nih.gov/pmc/articles/PMC2786053/
Vtn	Adrenal	Fibroblast	Fibroblast	https://panglaodb.se/markers.html?cell_type=%27Fibroblasts%27
Alb	Adrenal	Hepatocyte	Hepatocyte	https://www.nature.com/articles/nature21065
Apoa2	Adrenal	Hepatocyte	Hepatocyte	https://www.cell.com/cell/fulltext/S0092-8674(21)01481-1
Hal	Adrenal	Hepatocyte	Hepatocyte	https://www.cell.com/cell/fulltext/S0092-8674(21)01481-1
Serpina1a	Adrenal	Hepatocyte	Hepatocyte	https://pubmed.ncbi.nlm.nih.gov/2786140/
Ttr	Adrenal	Hepatocyte	Hepatocyte	https://pubmed.ncbi.nlm.nih.gov/2786140/
Cd86	Adrenal	Macrophage	Macrophage	https://www.nature.com/articles/s41467-021-24870-7
Csf1r	Adrenal	Macrophage	Macrophage	https://www.nature.com/articles/s41467-021-24870-7
F13a1	Adrenal	Macrophage	Macrophage	https://doi.org/10.3389/fgene.2021.615655
March1	Adrenal	Macrophage	Macrophage	https://journals.aai.org/jimmunol/article/198/2/852/106134/MARCH1-E3-Ubiquitin-Ligase-Dampens-the-Innate
Chga	Adrenal	Medulla	Medulla	https://www.pnas.org/doi/10.1073/pnas.2022350118
Pnmt	Adrenal	Medulla	Medulla	https://www.ncbi.nlm.nih.gov/pmc/articles/PMC7558223/
Th	Adrenal	Medulla	Medulla	https://www.pnas.org/doi/10.1073/pnas.2022350118
Gfap	Adrenal	Schwann	Schwann	https://www.ncbi.nlm.nih.gov/pmc/articles/PMC2291442/
Krox20	Adrenal	Schwann	Schwann	https://www.ncbi.nlm.nih.gov/pmc/articles/PMC2291442/
Oct6	Adrenal	Schwann	Schwann	https://www.ncbi.nlm.nih.gov/pmc/articles/PMC2291442/
Myh1	Adrenal	Skeletal_muscle	Skeletal_muscle	https://skeletalmusclejournal.biomedcentral.com/articles/10.1186/s13395-015-0046-6
Neb	Adrenal	Skeletal_muscle	Skeletal_muscle	https://www.ncbi.nlm.nih.gov/pmc/articles/PMC7109182/
Ryr1	Adrenal	Skeletal_muscle	Skeletal_muscle	https://www.ncbi.nlm.nih.gov/pmc/articles/PMC4709859/
Ttn	Adrenal	Skeletal_muscle	Skeletal_muscle	https://skeletalmusclejournal.biomedcentral.com/articles/10.1186/s13395-018-0156-z
Acta2	Adrenal	Smooth_muscle	Smooth_muscle	https://www.ncbi.nlm.nih.gov/pmc/articles/PMC2680995/
Myh11	Adrenal	Smooth_muscle	Smooth_muscle	https://www.ahajournals.org/doi/10.1161/ATVBAHA.120.315107
Myl9	Adrenal	Smooth_muscle	Smooth_muscle	https://www.ncbi.nlm.nih.gov/pmc/articles/PMC7793928/
Myocd	Adrenal	Smooth_muscle	Smooth_muscle	https://www.pnas.org/doi/10.1073/pnas.1232341100
Rock1	Adrenal	Smooth_muscle	Smooth_muscle	https://pubmed.ncbi.nlm.nih.gov/22986902/
Smtn	Adrenal	Smooth_muscle	Smooth_muscle	https://www.ncbi.nlm.nih.gov/gene?Db=gene&Cmd=DetailsSearch&Term=29856
Mpz	Adrenal	Sox10+	Sox10	https://www.cell.com/cancer-cell/pdf/S1535-6108(20)30425-6.pdf
Sox10	Adrenal	Sox10+	Sox10	https://academic.oup.com/stcltm/article/1/11/783/6385490
Col1a1	Adrenal	Stromal	Stromal	https://www.pnas.org/doi/10.1073/pnas.2022350118
Col1a2	Adrenal	Stromal	Stromal	https://www.ncbi.nlm.nih.gov/pmc/articles/PMC7396412/
Col3a1	Adrenal	Stromal	Stromal	https://www.ncbi.nlm.nih.gov/pmc/articles/PMC7396412/
Cyp1b1	Adrenal	Stromal	Stromal	https://www.ncbi.nlm.nih.gov/pmc/articles/PMC6422340/
Mgp	Adrenal	Stromal	Stromal	https://www.ncbi.nlm.nih.gov/pmc/articles/PMC7396412/
Akr1c18	Adrenal	Cortex	X_zone	https://www.ncbi.nlm.nih.gov/pmc/articles/PMC6675673/pdf/nihms-1523411.pdf
Pik3c2g	Adrenal	Cortex	X_zone	https://www.ncbi.nlm.nih.gov/pmc/articles/PMC6675673/pdf/nihms-1523411.pdf
Runx2	Adrenal	Cortex	X_zone
Thrb	Adrenal	Cortex	X_zone	https://www.ncbi.nlm.nih.gov/pmc/articles/PMC6675673/pdf/nihms-1523411.pdf
Aqp4	CortexHippocampus	Astrocyte	Astrocyte	https://www.nature.com/articles/s41598-018-27293-5#Sec21
Clu	CortexHippocampus	Astrocyte	Astrocyte	https://www.nature.com/articles/s41598-018-27293-5#Sec21
Cpe	CortexHippocampus	Astrocyte	Astrocyte	https://www.nature.com/articles/s41598-018-27293-5#Sec21
Gfap	CortexHippocampus	Astrocyte	Astrocyte	https://www.abcam.com/neuroscience/astrocyte-markers-and-functions
Gja1	CortexHippocampus	Astrocyte	Astrocyte	https://www.nature.com/articles/s41598-018-27293-5#Sec21
Slc1a2	CortexHippocampus	Astrocyte	Astrocyte	https://www.abcam.com/neuroscience/astrocyte-markers-and-functions
Slc1a3	CortexHippocampus	Astrocyte	Astrocyte	https://www.abcam.com/neuroscience/astrocyte-markers-and-functions
Cck	CortexHippocampus	GLUT	CA1	https://www.ncbi.nlm.nih.gov/pmc/articles/PMC5554463/
Cnr1	CortexHippocampus	GLUT	CA1	https://www.ncbi.nlm.nih.gov/pmc/articles/PMC5554463/
Fibcd1	CortexHippocampus	GLUT	CA1	https://elifesciences.org/articles/14997
Gabra3	CortexHippocampus	GLUT	CA1	https://www.ncbi.nlm.nih.gov/pmc/articles/PMC5554463/
Grm3	CortexHippocampus	GLUT	CA1	https://www.ncbi.nlm.nih.gov/pmc/articles/PMC5554463/
Man1a	CortexHippocampus	GLUT	CA1	https://www.ncbi.nlm.nih.gov/pmc/articles/PMC5554463/
Neurod6	CortexHippocampus	GLUT	CA1	https://www.ncbi.nlm.nih.gov/pmc/articles/PMC5554463/
Nos1	CortexHippocampus	GLUT	CA1	https://www.ncbi.nlm.nih.gov/pmc/articles/PMC5554463/
Satb2	CortexHippocampus	GLUT	CA1	https://www.ncbi.nlm.nih.gov/pmc/articles/PMC5554463/
Amigo2	CortexHippocampus	GLUT	CA2	https://www.ncbi.nlm.nih.gov/pmc/articles/PMC5554463/
Cacng5	CortexHippocampus	GLUT	CA2	https://elifesciences.org/articles/14997
Bok	CortexHippocampus	GLUT	CA3	https://www.ncbi.nlm.nih.gov/pmc/articles/PMC5554463/
Cck	CortexHippocampus	GLUT	CA3	https://www.ncbi.nlm.nih.gov/pmc/articles/PMC5554463/
Cnr1	CortexHippocampus	GLUT	CA3	https://www.ncbi.nlm.nih.gov/pmc/articles/PMC5554463/
Grik4	CortexHippocampus	GLUT	CA3	https://www.nature.com/articles/s41467-021-23260-3
Man1a	CortexHippocampus	GLUT	CA3	https://www.ncbi.nlm.nih.gov/pmc/articles/PMC5554463/
Neurod6	CortexHippocampus	GLUT	CA3	https://www.ncbi.nlm.nih.gov/pmc/articles/PMC5554463/
Nos1	CortexHippocampus	GLUT	CA3	https://www.ncbi.nlm.nih.gov/pmc/articles/PMC5554463/
Npy2r	CortexHippocampus	GLUT	CA3	https://www.ncbi.nlm.nih.gov/pmc/articles/PMC5554463/
Nr4a3	CortexHippocampus	GLUT	CA3	http://mousebrain.org/celltypes/TEGLU23.html
Nrp2	CortexHippocampus	GLUT	CA3	https://www.ncbi.nlm.nih.gov/pmc/articles/PMC5554463/
Car3	CortexHippocampus	GLUT	Car3	https://www.nature.com/articles/s41586-021-03941-1
Nr2f2	CortexHippocampus	GLUT	Car3	https://www.nature.com/articles/s41586-018-0654-5
Oprk1	CortexHippocampus	GLUT	Car3	https://www.nature.com/articles/s41586-018-0654-5
Lhx1os	CortexHippocampus	GLUT	CR	http://mousebrain.org/celltypes/CR.html
Ndnf	CortexHippocampus	GLUT	CR	http://mousebrain.org/celltypes/CR.html
Nhlh2	CortexHippocampus	GLUT	CR	http://mousebrain.org/celltypes/CR.html
Reln	CortexHippocampus	GLUT	CR	http://mousebrain.org/celltypes/CR.html
Trp73	CortexHippocampus	GLUT	CR	http://mousebrain.org/celltypes/CR.html
Calb1	CortexHippocampus	GLUT	DG	https://www.ncbi.nlm.nih.gov/pmc/articles/PMC5554463/
Gabrd	CortexHippocampus	GLUT	DG	https://www.ncbi.nlm.nih.gov/pmc/articles/PMC5554463/
Grm2	CortexHippocampus	GLUT	DG	https://www.ncbi.nlm.nih.gov/pmc/articles/PMC5554463/
Grm3	CortexHippocampus	GLUT	DG	https://www.ncbi.nlm.nih.gov/pmc/articles/PMC5554463/
Kcnc1	CortexHippocampus	GLUT	DG	https://www.ncbi.nlm.nih.gov/pmc/articles/PMC5554463/
Ncam1	CortexHippocampus	GLUT	DG	https://www.ncbi.nlm.nih.gov/pmc/articles/PMC5554463/
Npy1r	CortexHippocampus	GLUT	DG	https://www.ncbi.nlm.nih.gov/pmc/articles/PMC5554463/
Nr3c2	CortexHippocampus	GLUT	DG	http://mousebrain.org/celltypes/DGGRC2.html
Nrp2	CortexHippocampus	GLUT	DG	https://www.ncbi.nlm.nih.gov/pmc/articles/PMC5554463/
Ntf3	CortexHippocampus	GLUT	DG	http://mousebrain.org/celltypes/DGGRC1.html
Pdyn	CortexHippocampus	GLUT	DG	https://www.ncbi.nlm.nih.gov/pmc/articles/PMC5554463/
Prox1	CortexHippocampus	GLUT	DG	https://elifesciences.org/articles/14997
Synpr	CortexHippocampus	GLUT	DG	https://www.ncbi.nlm.nih.gov/pmc/articles/PMC5554463/
Tac2	CortexHippocampus	GLUT	DG	https://www.ncbi.nlm.nih.gov/pmc/articles/PMC5554463/
Adm	CortexHippocampus	Endothelial	Endothelial	http://mousebrain.org/celltypes/VECC.html
Bsg	CortexHippocampus	Endothelial	Endothelial	https://www.nature.com/articles/s41598-018-27293-5
Cldn5	CortexHippocampus	Endothelial	Endothelial	http://mousebrain.org/celltypes/VECV.html
Ctla2a	CortexHippocampus	Endothelial	Endothelial	http://mousebrain.org/celltypes/VECC.html
Ecscr	CortexHippocampus	Endothelial	Endothelial	http://mousebrain.org/celltypes/VECC.html
Flt1	CortexHippocampus	Endothelial	Endothelial	https://www.nature.com/articles/s41598-018-27293-5
Gadd45a	CortexHippocampus	Endothelial	Endothelial	http://mousebrain.org/celltypes/VECC.html
Itm2a	CortexHippocampus	Endothelial	Endothelial	https://www.nature.com/articles/s41598-018-27293-5
Ly6a	CortexHippocampus	Endothelial	Endothelial	http://mousebrain.org/celltypes/VECV.html
Ly6c1	CortexHippocampus	Endothelial	Endothelial	http://mousebrain.org/celltypes/VECV.html
Meox1	CortexHippocampus	Endothelial	Endothelial	http://mousebrain.org/celltypes/VECC.html
Pglyrp1	CortexHippocampus	Endothelial	Endothelial	http://mousebrain.org/celltypes/VECV.html
Pltp	CortexHippocampus	Endothelial	Endothelial	http://mousebrain.org/celltypes/VECV.html
Ptprb	CortexHippocampus	Endothelial	Endothelial	https://www.nature.com/articles/s41598-018-27293-5
Scgb3a1	CortexHippocampus	Endothelial	Endothelial	http://mousebrain.org/celltypes/VECV.html
Vwf	CortexHippocampus	Endothelial	Endothelial	https://www.nature.com/articles/s41598-018-27293-5
2410004P03Rik	CortexHippocampus	Ependymal	Ependymal	http://mousebrain.org/celltypes/EPEN.html
Ccdc153	CortexHippocampus	Ependymal	Ependymal	http://mousebrain.org/celltypes/EPEN.html
Dnah12	CortexHippocampus	Ependymal	Ependymal	http://mousebrain.org/genes/Dnah12.html
Dnah6	CortexHippocampus	Ependymal	Ependymal	http://mousebrain.org/genes/Dnah6.html
Dynlrb2	CortexHippocampus	Ependymal	Ependymal	http://mousebrain.org/celltypes/EPEN.html
Hdc	CortexHippocampus	Ependymal	Ependymal	http://mousebrain.org/celltypes/EPEN.html
Tmem212	CortexHippocampus	Ependymal	Ependymal	http://mousebrain.org/celltypes/EPEN.html
Clic6	CortexHippocampus	Epithelial	Epithelial	http://mousebrain.org/celltypes/CHOR.html
Folr1	CortexHippocampus	Epithelial	Epithelial	http://mousebrain.org/celltypes/CHOR.html
Kl	CortexHippocampus	Epithelial	Epithelial	http://mousebrain.org/celltypes/CHOR.html
Ttr	CortexHippocampus	Epithelial	Epithelial	http://mousebrain.org/celltypes/CHOR.html
Gad1	CortexHippocampus	GABA	GABA	https://www.frontiersin.org/articles/10.3389/fneur.2021.745159/full
Gad2	CortexHippocampus	GABA	GABA	https://www.frontiersin.org/articles/10.3389/fneur.2021.745159/full
Slc32a1	CortexHippocampus	GABA	GABA	https://www.frontiersin.org/articles/10.3389/fneur.2021.745159/full
Slc17a7	CortexHippocampus	GLUT	GLUT	https://www.nature.com/articles/nn.4216
Calb1	CortexHippocampus	GLUT	L2.3_IT	http://mousebrain.org/celltypes/TEGLU7.html
Cux1	CortexHippocampus	GLUT	L2.3_IT	http://mousebrain.org/celltypes/TEGLU7.html
Cux2	CortexHippocampus	GLUT	L2.3_IT	http://mousebrain.org/adolescent/genesearch.html
Gm12371	CortexHippocampus	GLUT	L2.3_IT	http://mousebrain.org/celltypes/TEGLU7.html
Otof	CortexHippocampus	GLUT	L2.3_IT	http://mousebrain.org/adolescent/genesearch.html
Stard8	CortexHippocampus	GLUT	L2.3_IT	http://mousebrain.org/adolescent/genesearch.html
Dkkl1	CortexHippocampus	GLUT	L4_IT	http://mousebrain.org/celltypes/TEGLU8.html
Pld5	CortexHippocampus	GLUT	L4_IT	http://mousebrain.org/celltypes/TEGLU8.html
Rorb	CortexHippocampus	GLUT	L4_IT	http://mousebrain.org/celltypes/TEGLU8.html
Tnnc1	CortexHippocampus	GLUT	L4_IT	http://mousebrain.org/celltypes/TEGLU8.html
Hs3st2	CortexHippocampus	GLUT	L5_IT	http://mousebrain.org/celltypes/TEGLU10.html
Myl4	CortexHippocampus	GLUT	L5_IT	http://mousebrain.org/celltypes/TEGLU10.html
Pde1a	CortexHippocampus	GLUT	L5_IT	http://mousebrain.org/celltypes/TEGLU10.html
Scube1	CortexHippocampus	GLUT	L5_IT	http://mousebrain.org/celltypes/TEGLU10.html
Vipr1	CortexHippocampus	GLUT	L5_IT	http://mousebrain.org/celltypes/TEGLU10.html
Hs3st4	CortexHippocampus	GLUT	L6_CT	http://mousebrain.org/celltypes/TEGLU3.html
Nxph3	CortexHippocampus	GLUT	L6_CT	http://mousebrain.org/celltypes/TEGLU3.html
Rell1	CortexHippocampus	GLUT	L6_CT	http://mousebrain.org/celltypes/TEGLU3.html
Rprm	CortexHippocampus	GLUT	L6_CT	http://mousebrain.org/celltypes/TEGLU3.html
Tbr1	CortexHippocampus	GLUT	L6_CT	http://mousebrain.org/celltypes/TEGLU3.html
Tle4	CortexHippocampus	GLUT	L6_CT	http://mousebrain.org/celltypes/TEGLU2.html
Cplx3	CortexHippocampus	GLUT	L6b_CT	http://mousebrain.org/celltypes/TEGLU2.html
Nr4a2	CortexHippocampus	GLUT	L6b_CT	http://mousebrain.org/celltypes/TEGLU2.html
Thsd7b	CortexHippocampus	GLUT	L6b_CT	http://mousebrain.org/celltypes/TEGLU2.html
Lamp5	CortexHippocampus	GABA	Lamp5	https://www.sciencedirect.com/science/article/pii/S0092867421005018?dgcid=rss_sd_all
Meis2	CortexHippocampus	GABA	Meis2	https://www.sciencedirect.com/science/article/pii/S0092867421005018?dgcid=rss_sd_all
Ccp110	CortexHippocampus	Oligodendrocyte	MFOL	http://mousebrain.org/celltypes/MFOL1.html
Hhip	CortexHippocampus	Oligodendrocyte	MFOL	http://mousebrain.org/celltypes/MFOL1.html
Snx33	CortexHippocampus	Oligodendrocyte	MFOL	http://mousebrain.org/celltypes/MFOL1.html
Cd83	CortexHippocampus	Microglia	Microglia	https://www.nature.com/articles/s41598-018-27293-5#Sec21
Csf1r	CortexHippocampus	Microglia	Microglia	https://www.nature.com/articles/s41598-018-27293-5#Sec21
Ctss	CortexHippocampus	Microglia	Microglia	https://www.nature.com/articles/s41598-018-27293-5#Sec21
Cx3cr1	CortexHippocampus	Microglia	Microglia	https://www.nature.com/articles/s41598-018-27293-5#Sec21
Itgam	CortexHippocampus	Microglia	Microglia	https://www.nature.com/articles/s41598-018-27293-5#Sec21
P2ry12	CortexHippocampus	Microglia	Microglia	https://www.nature.com/articles/s41598-018-27293-5#Sec21
Mal	CortexHippocampus	Oligodendrocyte	MOL	http://mousebrain.org/celltypes/MFOL2.html
Mog	CortexHippocampus	Oligodendrocyte	MOL	http://mousebrain.org/celltypes/MFOL2.html
Ninj2	CortexHippocampus	Oligodendrocyte	MOL	http://mousebrain.org/celltypes/MFOL2.html
Ppp1r14a	CortexHippocampus	Oligodendrocyte	MOL	http://mousebrain.org/celltypes/MFOL2.html
Abcc9	CortexHippocampus	Mural	Mural	https://www.nature.com/articles/s41598-018-30739-5
Rgs5	CortexHippocampus	Mural	Mural	https://www.nature.com/articles/s41598-018-30739-5
Vtn	CortexHippocampus	Mural	Mural	https://www.nature.com/articles/s41598-018-30739-5
Camk2a	CortexHippocampus	Neuron	Neuron	https://www.ncbi.nlm.nih.gov/pmc/articles/PMC6616294/
Map2	CortexHippocampus	Neuron	Neuron	https://www.frontiersin.org/articles/10.3389/fnmol.2022.974890/full
Mapt	CortexHippocampus	Neuron	Neuron	https://www.ncbi.nlm.nih.gov/pmc/articles/PMC5549835/
Mir124a-1hg	CortexHippocampus	Neuron	Neuron	https://www.nature.com/articles/ncomms10045
Snap25	CortexHippocampus	Neuron	Neuron	https://www.nature.com/articles/nn.4216
Cpa6	CortexHippocampus	GABA	OB_GABA	http://mousebrain.org/celltypes/OBINH2.html
Ctxn3	CortexHippocampus	GABA	OB_GABA	http://mousebrain.org/celltypes/OBINH4.html
Fam184a	CortexHippocampus	GABA	OB_GABA	http://mousebrain.org/celltypes/OBINH2.html
Gng4	CortexHippocampus	GABA	OB_GABA	http://mousebrain.org/celltypes/OBINH2.html
Gpsm1	CortexHippocampus	GABA	OB_GABA	http://mousebrain.org/celltypes/OBINH2.html
Inhba	CortexHippocampus	GABA	OB_GABA	http://mousebrain.org/celltypes/OBINH4.html
Inpp5j	CortexHippocampus	GABA	OB_GABA	http://mousebrain.org/celltypes/OBINH2.html
Prok2	CortexHippocampus	GABA	OB_GABA	http://mousebrain.org/celltypes/OBINH4.html
Rprm	CortexHippocampus	GABA	OB_GABA	http://mousebrain.org/celltypes/OBINH4.html
Shisa8	CortexHippocampus	GABA	OB_GABA	http://mousebrain.org/celltypes/OBINH2.html
Trdn	CortexHippocampus	GABA	OB_GABA	http://mousebrain.org/celltypes/OBINH4.html
Clca3a1	CortexHippocampus	Glia	OEC	http://mousebrain.org/celltypes/OEC.html
Fabp7	CortexHippocampus	Glia	OEC	http://mousebrain.org/celltypes/OEC.html
Frzb	CortexHippocampus	Glia	OEC	http://mousebrain.org/celltypes/OEC.html
Mgst1	CortexHippocampus	Glia	OEC	http://mousebrain.org/celltypes/OEC.html
Cldn11	CortexHippocampus	Oligodendrocyte	Oligodendrocyte	https://www.nature.com/articles/s41598-018-27293-5#Sec21
Mag	CortexHippocampus	Oligodendrocyte	Oligodendrocyte	https://www.nature.com/articles/s41598-018-27293-5#Sec21
Mbp	CortexHippocampus	Oligodendrocyte	Oligodendrocyte	https://www.nature.com/articles/s41598-018-27293-5#Sec21
Mobp	CortexHippocampus	Oligodendrocyte	Oligodendrocyte	https://www.nature.com/articles/s41598-018-27293-5#Sec21
Opalin	CortexHippocampus	Oligodendrocyte	Oligodendrocyte	http://mousebrain.org/celltypes/MFOL2.html
Plp1	CortexHippocampus	Oligodendrocyte	Oligodendrocyte	https://www.nature.com/articles/s41598-018-27293-5#Sec21
C1ql1	CortexHippocampus	OPC	OPC	http://mousebrain.org/celltypes/OPC.html
Cntn1	CortexHippocampus	OPC	OPC	https://www.nature.com/articles/s41598-018-27293-5#Sec21
Pdgfra	CortexHippocampus	OPC	OPC	http://mousebrain.org/celltypes/OPC.html
Tnr	CortexHippocampus	OPC	OPC	https://www.nature.com/articles/s41598-018-27293-5#Sec21
Anpep	CortexHippocampus	Pericyte	Pericyte	http://mousebrain.org/celltypes/PER3.html
Cox4i2	CortexHippocampus	Pericyte	Pericyte	http://mousebrain.org/celltypes/PER3.html
Higd1b	CortexHippocampus	Pericyte	Pericyte	http://mousebrain.org/celltypes/PER3.html
Kcnj8	CortexHippocampus	Pericyte	Pericyte	http://mousebrain.org/celltypes/PER3.html
Ndufa4l2	CortexHippocampus	Pericyte	Pericyte	http://mousebrain.org/celltypes/PER3.html
Vtn	CortexHippocampus	Pericyte	Pericyte	http://mousebrain.org/celltypes/PER3.html
Pvalb	CortexHippocampus	GABA	Pvalb	https://www.sciencedirect.com/science/article/pii/S0092867421005018?dgcid=rss_sd_all
Sncg	CortexHippocampus	GABA	Sncg	https://www.sciencedirect.com/science/article/pii/S0092867421005018?dgcid=rss_sd_all
Sst	CortexHippocampus	GABA	Sst	https://www.sciencedirect.com/science/article/pii/S0092867421005018?dgcid=rss_sd_all
Vip	CortexHippocampus	GABA	Vip	https://www.sciencedirect.com/science/article/pii/S0092867421005018?dgcid=rss_sd_all
Dapl1	CortexHippocampus	VLMC	VLMC	http://mousebrain.org/celltypes/ABC.html
Dcn	CortexHippocampus	VLMC	VLMC	http://mousebrain.org/celltypes/VLMC1.html
Gjb2	CortexHippocampus	VLMC	VLMC	http://mousebrain.org/celltypes/VLMC1.html
Igf2	CortexHippocampus	VLMC	VLMC	http://mousebrain.org/celltypes/VLMC1.html
Lum	CortexHippocampus	VLMC	VLMC	https://www.ncbi.nlm.nih.gov/pmc/articles/PMC6984808/#:~:text=We%20identified%20VLMC%20as%20a,with%20Plvap%2B%20fenestrated%20neurohypophyseal%20capillaries.
Mgp	CortexHippocampus	VLMC	VLMC	http://mousebrain.org/celltypes/ABC.html
Ptgds	CortexHippocampus	VLMC	VLMC	http://mousebrain.org/celltypes/VLMC2.html
Slc47a1	CortexHippocampus	VLMC	VLMC	http://mousebrain.org/celltypes/ABC.html
Slc6a13	CortexHippocampus	VLMC	VLMC	http://mousebrain.org/celltypes/VLMC1.html
Thbd	CortexHippocampus	VLMC	VLMC	http://mousebrain.org/celltypes/ABC.html
Acsl1	Gastrocnemius	Adipocyte	Adipocyte	https://www.ncbi.nlm.nih.gov/pmc/articles/PMC2910420/
Adipoq	Gastrocnemius	Adipocyte	Adipocyte	https://www.panglaodb.se/markers.html?cell_type=%27Adipocytes%27
Pnpla2	Gastrocnemius	Adipocyte	Adipocyte	https://www.panglaodb.se/markers.html?cell_type=%27Adipocytes%27
Pparg	Gastrocnemius	Adipocyte	Adipocyte	https://www.ncbi.nlm.nih.gov/pmc/articles/PMC6110914/
Bcl11a	Gastrocnemius	Lymphoid	B_cell	https://www.ncbi.nlm.nih.gov/pmc/articles/PMC3526365/
Ikzf1	Gastrocnemius	Lymphoid	B_cell	https://pubmed.ncbi.nlm.nih.gov/11870616/
Ikzf3	Gastrocnemius	Lymphoid	B_cell	https://pubmed.ncbi.nlm.nih.gov/9806640/
Ms4a1	Gastrocnemius	Lymphoid	B_cell	https://www.cell.com/cell-reports/pdf/S2211-1247(17)31909-5.pdf
Cdh5	Gastrocnemius	Endothelial	Endothelial	https://www.ncbi.nlm.nih.gov/pmc/articles/PMC8149764/
Emcn	Gastrocnemius	Endothelial	Endothelial	https://www.ncbi.nlm.nih.gov/pmc/articles/PMC8149764/
Eng	Gastrocnemius	Endothelial	Endothelial	https://www.ncbi.nlm.nih.gov/pmc/articles/PMC8149764/
Flt1	Gastrocnemius	Endothelial	Endothelial	https://www.ncbi.nlm.nih.gov/pmc/articles/PMC8149764/
Kdr	Gastrocnemius	Endothelial	Endothelial	https://www.ncbi.nlm.nih.gov/pmc/articles/PMC8149764/
Pecam1	Gastrocnemius	Endothelial	Endothelial	https://www.nature.com/articles/s41467-020-20063-w
Ptprb	Gastrocnemius	Endothelial	Endothelial	https://elifesciences.org/articles/48474
Tek	Gastrocnemius	Endothelial	Endothelial	https://www.ncbi.nlm.nih.gov/pmc/articles/PMC8149764/
Tie1	Gastrocnemius	Endothelial	Endothelial	https://www.ncbi.nlm.nih.gov/pmc/articles/PMC8149764/
Cd34	Gastrocnemius	Mesenchymal	FAP	https://www.ncbi.nlm.nih.gov/pmc/articles/PMC9527288/
Dcn	Gastrocnemius	Mesenchymal	FAP	https://www.nature.com/articles/s41467-020-20063-w
Ly6a	Gastrocnemius	Mesenchymal	FAP	https://www.ncbi.nlm.nih.gov/pmc/articles/PMC9527288/
Ly6e	Gastrocnemius	Mesenchymal	FAP	https://www.ncbi.nlm.nih.gov/pmc/articles/PMC9527288/
Pdgfra	Gastrocnemius	Mesenchymal	FAP	https://www.ncbi.nlm.nih.gov/pmc/articles/PMC9527288/
Ptprc	Gastrocnemius	Lymphoid	Lymphoid	https://www.nature.com/articles/s41467-020-20063-w
Adgre1	Gastrocnemius	Macrophage	Macrophage	https://www.ncbi.nlm.nih.gov/pmc/articles/PMC8149764/
Ccr2	Gastrocnemius	Macrophage	Macrophage	https://www.ncbi.nlm.nih.gov/pmc/articles/PMC8149764/
Cx3cr1	Gastrocnemius	Macrophage	Macrophage	https://www.ncbi.nlm.nih.gov/pmc/articles/PMC8149764/
F13a1	Gastrocnemius	Macrophage	Macrophage	https://www.ahajournals.org/doi/10.1161/CIRCRESAHA.117.312509
Fcgr1	Gastrocnemius	Macrophage	Macrophage	https://www.ncbi.nlm.nih.gov/pmc/articles/PMC8149764/
Itgam	Gastrocnemius	Macrophage	Macrophage	https://www.ncbi.nlm.nih.gov/pmc/articles/PMC8149764/
Mrc1	Gastrocnemius	Macrophage	Macrophage	https://www.ncbi.nlm.nih.gov/pmc/articles/PMC8149764/
Col22a1	Gastrocnemius	Myonuclei	MTJ	https://www.nature.com/articles/s41467-020-20063-w
Lama2	Gastrocnemius	Myonuclei	MTJ	https://www.nature.com/articles/s41467-020-18789-8/
Maml2	Gastrocnemius	Myonuclei	MTJ	https://www.nature.com/articles/s41467-020-18789-8
Pdzd2	Gastrocnemius	Myonuclei	MTJ	https://www.nature.com/articles/s41467-020-18789-8/
Ckm	Gastrocnemius	Myonuclei	Myonuclei	https://www.nature.com/articles/s41467-020-20063-w
Mybpc1	Gastrocnemius	Myonuclei	Myonuclei	https://www.nature.com/articles/s41467-020-20063-w
Tnnt3	Gastrocnemius	Myonuclei	Myonuclei	https://www.nature.com/articles/s41467-020-20063-w
Ttn	Gastrocnemius	Myonuclei	Myonuclei	https://www.nature.com/articles/s41467-020-20063-w
Chrne	Gastrocnemius	Myonuclei	NMJ	https://www.nature.com/articles/s41467-020-20063-w
Colq	Gastrocnemius	Myonuclei	NMJ	https://www.nature.com/articles/s41467-020-18789-8
Etv4	Gastrocnemius	Myonuclei	NMJ	https://www.nature.com/articles/s41467-020-18789-8
Etv5	Gastrocnemius	Myonuclei	NMJ	https://pubmed.ncbi.nlm.nih.gov/17785180/
Lrp4	Gastrocnemius	Myonuclei	NMJ	https://www.nature.com/articles/s41467-020-20063-w
Musk	Gastrocnemius	Myonuclei	NMJ	https://www.nature.com/articles/s41467-020-20063-w
Ncam1	Gastrocnemius	Myonuclei	NMJ	https://www.nature.com/articles/s41467-020-18789-8
Emd	Gastrocnemius	Myonuclei	Satellite	https://www.ncbi.nlm.nih.gov/pmc/articles/PMC4215708/#:~:text=Muscle%20stem%20cell%20markers,)%20and%20emerin%20(EMD).
Lmna	Gastrocnemius	Myonuclei	Satellite	https://www.ncbi.nlm.nih.gov/pmc/articles/PMC4215708/#:~:text=Muscle%20stem%20cell%20markers,)%20and%20emerin%20(EMD).
Myf5	Gastrocnemius	Myonuclei	Satellite	https://www.ncbi.nlm.nih.gov/pmc/articles/PMC4073943/
Myod1	Gastrocnemius	Myonuclei	Satellite	https://www.nature.com/articles/s41467-021-27865-6
Pax7	Gastrocnemius	Myonuclei	Satellite	https://www.nature.com/articles/s41467-020-20063-w
Gfap	Gastrocnemius	Schwann	Schwann	https://www.ncbi.nlm.nih.gov/pmc/articles/PMC2291442/
Krox20	Gastrocnemius	Schwann	Schwann	https://www.ncbi.nlm.nih.gov/pmc/articles/PMC2291442/
Mpz	Gastrocnemius	Schwann	Schwann	https://panglaodb.se/markers.html?cell_type=%27Schwann%20cells%27
Oct6	Gastrocnemius	Schwann	Schwann	https://www.ncbi.nlm.nih.gov/pmc/articles/PMC2291442/
S100b	Gastrocnemius	Schwann	Schwann	https://panglaodb.se/markers.html?cell_type=%27Schwann%20cells%27
Sox10	Gastrocnemius	Schwann	Schwann	https://panglaodb.se/markers.html?cell_type=%27Schwann%20cells%27
Acta2	Gastrocnemius	Smooth_muscle	Smooth_muscle	https://www.cell.com/cell-reports/pdf/S2211-1247(17)31909-5.pdf
Cnn2	Gastrocnemius	Smooth_muscle	Smooth_muscle	https://www.frontiersin.org/articles/10.3389/fimmu.2020.599415/full
Eln	Gastrocnemius	Smooth_muscle	Smooth_muscle	https://www.sciencedirect.com/science/article/pii/S2211124719308721
Myh11	Gastrocnemius	Smooth_muscle	Smooth_muscle	https://www.nature.com/articles/s41467-020-20063-w
Myl6	Gastrocnemius	Smooth_muscle	Smooth_muscle	https://www.sciencedirect.com/science/article/pii/B9780128225462000149
Myl9	Gastrocnemius	Smooth_muscle	Smooth_muscle	https://www.panglaodb.se/markers.html?cell_type=%27Smooth%20muscle%20cells%27
Mylk	Gastrocnemius	Smooth_muscle	Smooth_muscle	https://www.panglaodb.se/markers.html?cell_type=%27Smooth%20muscle%20cells%27
Tagln	Gastrocnemius	Smooth_muscle	Smooth_muscle	https://www.frontiersin.org/articles/10.3389/fimmu.2020.599415/full
Il7r	Gastrocnemius	Lymphoid	T_cell	https://www.panglaodb.se/markers.html?cell_type=%27T%20cells%27
Themis	Gastrocnemius	Lymphoid	T_cell	https://www.ncbi.nlm.nih.gov/pmc/articles/PMC2848698/
Col1a1	Gastrocnemius	Fibroblast	Tenocyte	https://www.ncbi.nlm.nih.gov/pmc/articles/PMC4689213/
Egr1	Gastrocnemius	Fibroblast	Tenocyte	https://www.ncbi.nlm.nih.gov/pmc/articles/PMC4689213/
Mkx	Gastrocnemius	Fibroblast	Tenocyte	https://www.nature.com/articles/s41467-020-20063-w
Scx	Gastrocnemius	Fibroblast	Tenocyte	https://www.ncbi.nlm.nih.gov/pmc/articles/PMC7406294/
Tnmd	Gastrocnemius	Fibroblast	Tenocyte	https://www.ncbi.nlm.nih.gov/pmc/articles/PMC4689213/
Atp2a2	Gastrocnemius	Myonuclei	Type1	https://www.nature.com/articles/s41467-020-18789-8
Myh7	Gastrocnemius	Myonuclei	Type1	https://www.nature.com/articles/s41467-020-18789-8
Myh2	Gastrocnemius	Myonuclei	Type2A_myonuclei	https://www.nature.com/articles/s41467-020-20063-w
Actn3	Gastrocnemius	Myonuclei	Type2B_myonuclei	https://www.nature.com/articles/s41467-020-18789-8
Mybpc2	Gastrocnemius	Myonuclei	Type2B_myonuclei	https://www.nature.com/articles/s41467-020-18789-8
Myh4	Gastrocnemius	Myonuclei	Type2B_myonuclei	https://www.nature.com/articles/s41467-020-20063-w
Pde4d	Gastrocnemius	Myonuclei	Type2B_myonuclei	https://www.nature.com/articles/s41467-020-18789-8
Pvalb	Gastrocnemius	Myonuclei	Type2B_myonuclei	https://www.nature.com/articles/s41467-020-18789-8
Myh1	Gastrocnemius	Myonuclei	Type2X_myonuclei	https://www.nature.com/articles/s41467-020-20063-w
Tbc1d1	Gastrocnemius	Myonuclei	Type2X_myonuclei	https://www.nature.com/articles/s41467-020-18789-8
Adipoq	Heart	Adipocyte	Adipocyte	https://pubmed.ncbi.nlm.nih.gov/8631877/
Pnpla2	Heart	Adipocyte	Adipocyte	https://www.panglaodb.se/markers.html?cell_type=%27Adipocytes%27
Dll4	Heart	Endothelial	Arterial_endothelial	https://www.ncbi.nlm.nih.gov/pmc/articles/PMC8149764/
Efnb2	Heart	Endothelial	Arterial_endothelial	https://www.ncbi.nlm.nih.gov/pmc/articles/PMC8149764/
Hey1	Heart	Endothelial	Arterial_endothelial	https://www.ncbi.nlm.nih.gov/pmc/articles/PMC8149764/
Hey2	Heart	Endothelial	Arterial_endothelial	https://www.ncbi.nlm.nih.gov/pmc/articles/PMC8149764/
Atp2a2	Heart	Cardiomyocyte	Atrial_cardiomyocyte	https://www.ncbi.nlm.nih.gov/pmc/articles/PMC8149764/
Myh6	Heart	Cardiomyocyte	Atrial_cardiomyocyte	https://www.ncbi.nlm.nih.gov/pmc/articles/PMC8149764/
Bcl11a	Heart	Lymphoid	B_cell	https://www.ncbi.nlm.nih.gov/pmc/articles/PMC3526365/
Ikzf1	Heart	Lymphoid	B_cell	https://pubmed.ncbi.nlm.nih.gov/11870616/
Ikzf3	Heart	Lymphoid	B_cell	https://pubmed.ncbi.nlm.nih.gov/9806640/
Ms4a1	Heart	Lymphoid	B_cell	https://www.cell.com/cell-reports/pdf/S2211-1247(17)31909-5.pdf
Cntn2	Heart	Cardiomyocyte	Cardiac_conduction_system	https://www.ncbi.nlm.nih.gov/pmc/articles/PMC8149764/
Gja1	Heart	Cardiomyocyte	Cardiac_conduction_system	https://www.ncbi.nlm.nih.gov/pmc/articles/PMC8149764/
Hcn4	Heart	Cardiomyocyte	Cardiac_conduction_system	https://www.ncbi.nlm.nih.gov/pmc/articles/PMC8149764/
Smoc2	Heart	Cardiomyocyte	Cardiac_conduction_system	https://www.ncbi.nlm.nih.gov/pmc/articles/PMC8149764/
Tbx3	Heart	Cardiomyocyte	Cardiac_conduction_system	https://www.ncbi.nlm.nih.gov/pmc/articles/PMC8149764/
Actc1	Heart	Cardiomyocyte	Cardiomyocyte	https://www.ncbi.nlm.nih.gov/pmc/articles/PMC8149764/
Gata4	Heart	Cardiomyocyte	Cardiomyocyte	https://www.ncbi.nlm.nih.gov/pmc/articles/PMC4449121/
Mybpc3	Heart	Cardiomyocyte	Cardiomyocyte	https://www.nature.com/articles/s41586-020-2797-4
Ryr2	Heart	Cardiomyocyte	Cardiomyocyte	https://www.nature.com/articles/s41586-020-2797-4
Tnnc1	Heart	Cardiomyocyte	Cardiomyocyte	https://www.ncbi.nlm.nih.gov/pmc/articles/PMC8149764/
Tnni3	Heart	Cardiomyocyte	Cardiomyocyte	https://www.ncbi.nlm.nih.gov/pmc/articles/PMC8149764/
Tnnt2	Heart	Cardiomyocyte	Cardiomyocyte	https://www.ncbi.nlm.nih.gov/pmc/articles/PMC8149764/
Tpm1	Heart	Cardiomyocyte	Cardiomyocyte	https://www.ncbi.nlm.nih.gov/pmc/articles/PMC8149764/
Ttn	Heart	Cardiomyocyte	Cardiomyocyte	https://www.nature.com/articles/s41586-020-2797-4
Dpp4	Heart	Dendritic	Dendritic	https://www.ncbi.nlm.nih.gov/pmc/articles/PMC8149764/
Nrg1	Heart	Endocardial	Endocardial	https://www.nature.com/articles/s44161-022-00028-6
Sox17	Heart	Endocardial	Endocardial	https://www.nature.com/articles/s41598-019-48321-y
Cdh5	Heart	Endothelial	Endothelial	https://www.ncbi.nlm.nih.gov/pmc/articles/PMC8149764/
Emcn	Heart	Endothelial	Endothelial	https://www.ncbi.nlm.nih.gov/pmc/articles/PMC8149764/
Eng	Heart	Endothelial	Endothelial	https://www.ncbi.nlm.nih.gov/pmc/articles/PMC8149764/
Flt1	Heart	Endothelial	Endothelial	https://www.ncbi.nlm.nih.gov/pmc/articles/PMC8149764/
Kdr	Heart	Endothelial	Endothelial	https://www.ncbi.nlm.nih.gov/pmc/articles/PMC8149764/
Pecam1	Heart	Endothelial	Endothelial	https://www.ncbi.nlm.nih.gov/pmc/articles/PMC8149764/
Ptprb	Heart	Endothelial	Endothelial	https://elifesciences.org/articles/48474
Tek	Heart	Endothelial	Endothelial	https://www.ncbi.nlm.nih.gov/pmc/articles/PMC8149764/
Tie1	Heart	Endothelial	Endothelial	https://www.ncbi.nlm.nih.gov/pmc/articles/PMC8149764/
Abi1	Heart	Epicardial	Epicardial	https://www.pnas.org/doi/10.1073/pnas.1012316108
Aldh1a2	Heart	Epicardial	Epicardial	https://www.ncbi.nlm.nih.gov/pmc/articles/PMC8216715/
Gata5	Heart	Epicardial	Epicardial	https://www.ncbi.nlm.nih.gov/pmc/articles/PMC8216715/
Wt1	Heart	Epicardial	Epicardial	https://www.ncbi.nlm.nih.gov/pmc/articles/PMC8216715/
Col1a1	Heart	Fibroblast	Fibroblast	https://www.ncbi.nlm.nih.gov/pmc/articles/PMC8149764/
Col3a1	Heart	Fibroblast	Fibroblast	https://www.ncbi.nlm.nih.gov/pmc/articles/PMC8149764/
Dcn	Heart	Fibroblast	Fibroblast	https://www.nature.com/articles/s44161-022-00028-6
Ddr2	Heart	Fibroblast	Fibroblast	https://www.ncbi.nlm.nih.gov/pmc/articles/PMC8149764/
Mgp	Heart	Fibroblast	Fibroblast	https://www.nature.com/articles/s44161-022-00028-6
Pdgfra	Heart	Fibroblast	Fibroblast	https://www.ncbi.nlm.nih.gov/pmc/articles/PMC8149764/
Ccr1	Heart	Granulocyte	Granulocyte	https://www.cell.com/cell-reports/pdf/S2211-1247(17)31909-5.pdf
Csf3r	Heart	Granulocyte	Granulocyte	https://www.cell.com/cell-reports/pdf/S2211-1247(17)31909-5.pdf
S100a9	Heart	Granulocyte	Granulocyte	https://www.cell.com/cell-reports/pdf/S2211-1247(17)31909-5.pdf
Flt4	Heart	Endothelial	Lymphatic_endothelial	https://www.ncbi.nlm.nih.gov/pmc/articles/PMC8149764/
Lyve1	Heart	Endothelial	Lymphatic_endothelial	https://www.ncbi.nlm.nih.gov/pmc/articles/PMC8149764/
Prox1	Heart	Endothelial	Lymphatic_endothelial	https://www.ncbi.nlm.nih.gov/pmc/articles/PMC8149764/
Adgre1	Heart	Macrophage	Macrophage	https://www.ncbi.nlm.nih.gov/pmc/articles/PMC8149764/
Ccr2	Heart	Macrophage	Macrophage	https://www.ncbi.nlm.nih.gov/pmc/articles/PMC8149764/
Cx3cr1	Heart	Macrophage	Macrophage	https://www.ncbi.nlm.nih.gov/pmc/articles/PMC8149764/
F13a1	Heart	Macrophage	Macrophage	https://www.ahajournals.org/doi/10.1161/CIRCRESAHA.117.312509
Fcgr1	Heart	Macrophage	Macrophage	https://www.ncbi.nlm.nih.gov/pmc/articles/PMC8149764/
Itgam	Heart	Macrophage	Macrophage	https://www.ncbi.nlm.nih.gov/pmc/articles/PMC8149764/
Mrc1	Heart	Macrophage	Macrophage	https://www.ncbi.nlm.nih.gov/pmc/articles/PMC8149764/
Abcc9	Heart	Pericyte	Pericyte	https://www.frontiersin.org/articles/10.3389/fcvm.2022.876591/full
Cspg4	Heart	Pericyte	Pericyte	https://stemcellsjournals.onlinelibrary.wiley.com/doi/full/10.1002/stem.1868
Mcam	Heart	Pericyte	Pericyte	https://stemcellsjournals.onlinelibrary.wiley.com/doi/full/10.1002/stem.1868
P2ry14	Heart	Pericyte	Pericyte	https://www.cell.com/cell-reports/pdf/S2211-1247(17)31909-5.pdf
Pdgfrb	Heart	Pericyte	Pericyte	https://stemcellsjournals.onlinelibrary.wiley.com/doi/full/10.1002/stem.1868
Cadm2	Heart	Glial	Schwann	https://www.jneurosci.org/content/jneuro/41/7/1393.full.pdf
Plp1	Heart	Glial	Schwann	https://www.cell.com/cell-reports/pdf/S2211-1247(17)31909-5.pdf
Postn	Heart	Glial	Schwann	https://pubmed.ncbi.nlm.nih.gov/33582160/
Sox10	Heart	Glial	Schwann	https://www.panglaodb.se/markers.html?cell_type=%27Schwann%20cells%27
Acta2	Heart	Smooth_muscle	Smooth_muscle	https://www.cell.com/cell-reports/pdf/S2211-1247(17)31909-5.pdf
Cnn2	Heart	Smooth_muscle	Smooth_muscle	https://www.frontiersin.org/articles/10.3389/fimmu.2020.599415/full
Eln	Heart	Smooth_muscle	Smooth_muscle	https://www.sciencedirect.com/science/article/pii/S2211124719308721
Myh11	Heart	Smooth_muscle	Smooth_muscle	https://www.frontiersin.org/articles/10.3389/fimmu.2020.599415/full
Myl6	Heart	Smooth_muscle	Smooth_muscle	https://www.sciencedirect.com/science/article/pii/B9780128225462000149
Myl9	Heart	Smooth_muscle	Smooth_muscle	https://www.panglaodb.se/markers.html?cell_type=%27Smooth%20muscle%20cells%27
Mylk	Heart	Smooth_muscle	Smooth_muscle	https://www.panglaodb.se/markers.html?cell_type=%27Smooth%20muscle%20cells%27
Tagln	Heart	Smooth_muscle	Smooth_muscle	https://www.frontiersin.org/articles/10.3389/fimmu.2020.599415/full
Il7r	Heart	Lymphoid	T_cell	https://www.panglaodb.se/markers.html?cell_type=%27T%20cells%27
Themis	Heart	Lymphoid	T_cell	https://www.ncbi.nlm.nih.gov/pmc/articles/PMC2848698/
Ephb4	Heart	Endothelial	Venous_endothelial	https://www.ncbi.nlm.nih.gov/pmc/articles/PMC8149764/
Nr2f2	Heart	Endothelial	Venous_endothelial	https://www.ncbi.nlm.nih.gov/pmc/articles/PMC8149764/
Nrp2	Heart	Endothelial	Venous_endothelial	https://www.ncbi.nlm.nih.gov/pmc/articles/PMC8149764/
Myh7	Heart	Cardiomyocyte	Ventricular_cardiomyocyte	https://www.nature.com/articles/s41586-020-2797-4
Myl2	Heart	Cardiomyocyte	Ventricular_cardiomyocyte	https://www.nature.com/articles/s41586-020-2797-4
